# Primed acquisition and microhomology-mediated end-joining cooperate to confer specific CRISPR immunity against invasive genetic elements

**DOI:** 10.1101/831206

**Authors:** Xiaojie Wang, Bo Wu, Zhufeng Zhang, Tao Liu, Yingjun Li, Guoquan Hu, Mingxiong He, Nan Peng

**Author notes:** These authors contributed equally to this work (Xiaojie Wang, Bo Wu).

## Abstract

CRISPR-Cas systems provide archaea and bacteria with adaptive immunity against invasive genetic elements through acquisition of invader-derived spacers. *De novo* spacer acquisition generally adapts spacers from both invaders and hosts with a bias towards invaders, while primed acquisition shows higher specificity to adapt spacers from invaders. Here, in *Zymomonas mobilis* subtype I-F system, primed acquisition showed much higher efficiency than *de novo* acquisition in this system. However, both routes recognised a large proportion of protospacers with the less conserved 5’-end CC PAM. Moreover, primed acquisition showed a preference towards protospacers located at the opposite strand and 3’ direction of the priming protospacer sites, differing from the canonical subtype I-F system. Further, self-spacers were adapted at a higher frequency during *de novo* spacer acquisition, probably leading to self-interference. Importantly, this species employed microhomology-mediated end-joining (MMEJ) for repair of host DNA breaks guided by self-targeted spacers, and overexpression of a host NAD^+^-dependent Ligase-A significantly increased the repair efficiency. In summary, our findings demonstrate that *Z. mobilis* uses primed acquisition for higher specific uptake of invader DNA and employs MMEJ to repair host DNA breaks guided by self-targeted spacers, showing specific immunity against invasive genetic elements.

---

CRISPR-Cas systems, consisting of CRISPR arrays containing identical repeats separated by unique spacers and associated *cas* genes, defend Bacteria and Archaea against invasive plasmids and viruses ^1–3^. CRISPR–Cas adaptive immunity occurs in three stages: acquisition of *de novo* spacers, crRNA biogenesis, and nucleic acid targeting and cleavage ^2,4^. CRISPR-Cas systems acquire DNA fragments of invading nucleic acids (prespacers) and integrate them into CRISPR arrays as spacers, thus forming hereditable immunological memory ^5^. DNA motifs in invasive genetic elements, or in CRISPR loci, play crucial roles in the spacer-acquisition process. For example, the protospacer-adjacent motif (PAM) associated with protospacers ^6–10^ and the leader-repeat junction ^10,11^ have been found to direct spacer acquisition in different CRISPR-Cas systems. Recently, it was found that CRISPR spacer acquisition requires genome-stability proteins ^12,13^ as well as *trans*- and *cis*-acting factors that maintain integration specificity ^14,15^. In a *de novo* spacer acquisition assay, *E. coli* subtype I-E Cas1 and Cas2 have been found to be required ^10,16–18^. Furthermore, the target DNA interference complex is required in the primed spacer acquisition process, which is triggered by a pre-existing spacer matching the target DNA ^16,17,19–21^.

Discrimination of self and non-self DNA is crucial for immunity. CRISPR-Cas systems have developed diverse mechanisms to avoid autoimmunity, including a PAM requirement for target interference ^22,23^. However, because *de novo* spacer acquisition adapts new spacers from host genomic DNA ^9,24^, avoiding host DNA sampling at the CRISPR spacer acquisition stage is more important. *E. coli* has developed a strategy to limit prespacer supply from the host through *Chi* site-assisted reduction of DNA resection in its genome ^25^. Further, primed adaptation allows cells to effectively counter viruses and plasmids that escape CRISPR interference ^16,26–28^, leading to highly efficient acquisition of new *cis*-located spacers of the protospacer of the invading genetic elements with mutations ^7,21,29,30^. Primed adaptation requires functional Cas1, Cas2, and Cas3 proteins, suggesting a functional link between CRISPR interference and primed adaptation ^20,31,32^.

However, adaptation of host self DNA cannot be avoided. In *de novo* spacer acquisition process, 32%, 7%, 16%, and 22.8% or 1.8% (for induction or non-induction of Cas1, Cas2 expression, respectively) of new spacers have been derived from host genomic DNA in *S. thermophilus* subtype II-A ^24^, *S. islandicus* subtype I-A^9^, *Pectobacterium atrosepticum* subtype I-F ^33^, and *E. coli* subtype I-E ^25^ systems. Even in primed spacer acquisition processes, 0.01–0.03% of new spacers have been derived from host genomic DNA in *E. coli* subtype I-E ^30^ and *P. atrosepticum* subtype I-F ^33^ systems, suggesting that host cells might employ different mechanisms to avoid self-spacer guided interference. Here, we studied CRISPR spacer acquisition and interference of the *Zymomonas mobilis* subtype I-F system, to demonstrate that *Z. mobilis* employs primed spacer acquisition for specific uptake of invader DNA and utilizes the MMEJ system to maintain genome stability after self DNA interference.
