## Supplementary Table 3 for "Primed acquisition and microhomology-mediated end-joining cooperate to confer specific CRISPR immunity against invasive genetic elements"

### Sheet: pEZ15Asp replicate 1
pEZ15Asp replicate 1_blast_ZM4 Genome_frequency&motif
5'motif	pam	start	end	sstrand	3'motif	frequency	gene
AGAAA	AA	113842	113811	minus	GTTCA	1	other
TCTCC	CC	114430	114461	plus	AGTCG	1	other
TGCCA	CA	189540	189509	minus	CAAGA	1	N-acetylmuramoyl-L-alanine amidase
CGAAC	AC	288450	288419	minus	CATTC	1	multidrug efflux RND transporter permease subunit
CGTTC	TC	288849	288817	minus	TTGCG	1	multidrug efflux RND transporter permease subunit
CCACC	CC	289354	289323	minus	GATAT	1	multidrug efflux RND transporter permease subunit
TTTGT	GT	290929	290961	plus	GGCGG	1	multidrug efflux RND transporter permease subunit
CATCC	CC	293175	293206	plus	TCCCC	1	DUF541 domain-containing protein
AATTC	TC	612385	612352	minus	TTAAA	1	flagellar basal-body rod protein FlgF
GATCC	CC	632799	632768	minus	CAAGC	1	hypothetical protein
TATCC	CC	635772	635803	plus	GTGCT	1	flagellar basal body-associated FliL family protein
ATGCC	CC	637273	637241	minus	CGACA	1	flagellar motor switch protein FliN
ATGCC	CC	638285	638253	minus	AGCCT	1	flagellar type III secretion system pore protein FliP
TCACC	CC	638393	638360	minus	AGCGG	1	flagellar type III secretion system pore protein FliP
TGCCG	CG	638693	638662	minus	GAGCT	1	flagellar type III secretion system pore protein FliP
TTACC	CC	638937	638906	minus	ATCAG	1	flagellar biosynthetic protein FliQ
GCTGC	GC	639707	639675	minus	TCAGA	1	flagellar biosynthetic protein FliR
TCGCC	CC	639724	639693	minus	TCTGG	2	flagellar biosynthetic protein FliR
TCAAC	AC	639833	639865	plus	ATTAC	1	flagellar biosynthesis protein FlhB
GCACC	CC	640090	640059	minus	CAGTA	1	flagellar biosynthesis protein FlhB
CAGCC	CC	640408	640377	minus	TTTAT	3	flagellar biosynthesis protein FlhB
TTACC	CC	640589	640558	minus	AGCGC	1	flagellar biosynthesis protein FlhB
CCCCC	CC	640621	640590	minus	AATCA	2	flagellar biosynthesis protein FlhB
TTACC	CC	641437	641406	minus	TCTTT	1	flagellar filament capping protein FliD
GCAAC	AC	641726	641694	minus	ATTAT	1	flagellar filament capping protein FliD
TGGCC	CC	641795	641764	minus	CAAAA	1	flagellar filament capping protein FliD
TAGCC	CC	644233	644202	minus	GTGGA	2	AI-2E family transporter
CTACC	CC	644441	644472	plus	CAACG	1	glycosyltransferase
TGAAC	AC	644556	644523	minus	TGTTG	1	glycosyltransferase
TGAAA	AA	645152	645183	plus	GCTGT	1	glycosyltransferase
CATCC	CC	645166	645135	minus	TCGTA	1	glycosyltransferase
TTGGC	GC	645205	645173	minus	ACATC	1	glycosyltransferase
TTTTC	TC	645709	645742	plus	CGCTA	1	glycosyltransferase
CAGCC	CC	646274	646305	plus	TGGTT	1	glycosyltransferase
CTGCC	CC	646551	646582	plus	TGTTG	1	glycosyltransferase
AAGCC	CC	646955	646986	plus	CCCAA	1	glycosyltransferase
CTGCC	CC	647034	647065	plus	TTATG	1	glycosyltransferase
ATATT	TT	649400	649432	plus	AATAG	1	adenosine deaminase
TGACC	CC	652655	652686	plus	CCGCA	1	other
TCCGC	GC	654811	654844	plus	ATAAA	2	molecular chaperone DnaK
GTGCC	CC	659503	659534	plus	ATTTG	1	hypothetical protein
TTTAC	AC	660662	660694	plus	CTTTT	1	hypothetical protein
TTACC	CC	1110224	1110193	minus	CCGAA	1	ribonuclease R
TTGCC	CC	1230815	1230784	minus	ATGTG	1	other
GGAAG	AG	1236441	1236408	minus	GGATC	3	Glucose-6-phosphate isomerase
CTGCC	CC	1242969	1242938	minus	ATTGC	1	sensor histidine kinase
TCACC	CC	1542871	1542840	minus	TGGCA	2	phenylalanine--tRNA ligase subunit alpha
ATGCC	CC	1545063	1545094	plus	TGCAT	1	ribose-phosphate pyrophosphokinase
TCACC	CC	1545303	1545335	plus	GAAAT	2	ribose-phosphate pyrophosphokinase
AGAAA	AA	1590945	1590977	plus	GTTCA	2	amidophosphoribosyltransferase
ATAAC	AC	2026085	2026053	minus	GTTTA	1	glutamate--tRNA ligase

### Sheet: pEZ15Asp replicate 2
pEZ15Asp replicate 2_blast_ZM4 Genome_frequency&motif
5'motif	pam	start	end	sstrand	3'motif	frequency
AGAAA	AA	113842	113811	minus	GTTCA	2	other
AGAAA	AA	113842	113811	minus	GTTCA	1	other
AGAAA	AA	113962	113931	minus	GTTCA	5	other
AGAAA	AA	113962	113931	minus	GTTCA	1	other
AGAAA	AA	114082	114051	minus	GTTCA	1	other
TTGCC	CC	116461	116493	plus	ACGGT	1	TonB-dependent receptor
TGGCG	CG	117884	117916	plus	GTGTC	1	TonB-dependent receptor
ATTGC	GC	118286	118318	plus	CCTGT	1	other
CCGTA	TA	192453	192422	minus	GGTCG	1	other
AAACC	CC	255017	255048	plus	GTTAT	1	TolC family outer membrane protein
CAGCC	CC	285994	285963	minus	CTGCG	1	other
CAAAC	AC	286794	286762	minus	GCTGA	1	TetR/AcrR family transcriptional regulator
TGACC	CC	287915	287883	minus	ACCGG	1	efflux RND transporter periplasmic adaptor subunit
GTGCC	CC	289561	289530	minus	CAGCC	1	multidrug efflux RND transporter permease subunit
CATGC	GC	289789	289757	minus	TTTTT	2	multidrug efflux RND transporter permease subunit
CGCCC	CC	290448	290417	minus	ACGCG	1	multidrug efflux RND transporter permease subunit
ATGCC	CC	290753	290722	minus	GCTTA	1	multidrug efflux RND transporter permease subunit
ATGCC	CC	290753	290722	minus	GCTTA	1	multidrug efflux RND transporter permease subunit
AATTC	TC	290823	290792	minus	CTATT	1	multidrug efflux RND transporter permease subunit
ACCCC	CC	292273	292304	plus	CTTGC	1	efflux transporter outer membrane subunit
TCTCC	CC	292845	292876	plus	CTTTT	1	efflux transporter outer membrane subunit
TAACC	CC	316177	316208	plus	TTCCA	1	L-2-amino-thiazoline-4-carboxylic acid hydrolase
ATCCC	CC	316951	316920	minus	ACCAT	1	cardiolipin synthase
GCTGC	GC	331809	331776	minus	TTTAT	1	thiamine phosphate synthase
CCACC	CC	337940	337909	minus	CCAGA	1	other
AAGTT	TT	339580	339547	minus	GAATA	1	metalloprotease TldD
CTTTC	TC	339712	339680	minus	TGCAG	1	metalloprotease TldD
TTTCG	CG	339840	339872	plus	TTGCG	1	metalloprotease TldD
CCGTT	TT	340442	340474	plus	TACAT	1	other
ATTTT	TT	342006	341975	minus	TTCAA	1	ammonium transporter
TCACC	CC	349267	349298	plus	ATCGG	1	DUF4011 domain-containing protein
AAACC	CC	545865	545834	minus	GCTCC	1	polyribonucleotide nucleotidyltransferase
ACCGC	GC	566656	566625	minus	ATCTT	1	ATP-dependent helicase HrpB
ACTAC	AC	578876	578844	minus	CGATC	1	AAA family ATPase
TGGCC	CC	611825	611794	minus	TATTA	1	flagellar basal-body rod protein FlgF
AACCG	CG	617670	617639	minus	TGACT	5	flagellar basal body P-ring formation protein FlgA
AACCG	CG	617670	617641	minus	ACTGA	1	flagellar basal body P-ring formation protein FlgA
TCACC	CC	620664	620633	minus	TAGTG	1	flagellar biosynthesis protein FlhA
CAGAC	AC	622682	622650	minus	GGTGC	1	FliA/WhiG family RNA polymerase sigma factor
GACCG	CG	622981	623012	plus	TTTTA	1	other
AAGCC	CC	629887	629856	minus	ACCAA	1	flagellar motor switch protein FliG
ACTCC	CC	631836	631804	minus	AGCTA	1	FliI/YscN family ATPase
TAACC	CC	632390	632421	plus	GATAA	1	FliI/YscN family ATPase
TCATT	TT	634352	634319	minus	CTCGA	1	flagellar hook-length control protein FliK
TCTTT	TT	634870	634900	plus	GGTAG	1	flagellar hook-length control protein FliK
TAGCC	CC	634926	634895	minus	AAGGT	1	flagellar hook-length control protein FliK
CGACC	CC	635944	635913	minus	CTAAA	1	flagellar basal body-associated FliL family protein
TTTCC	CC	636736	636767	plus	TAGGT	1	flagellar motor switch protein FliM
CTACC	CC	636979	636948	minus	GCCCC	1	flagellar motor switch protein FliM
TATCC	CC	637411	637380	minus	CGGCC	1	flagellar motor switch protein FliN
TCACC	CC	637993	637962	minus	GTTTA	1	flagellar type III secretion system pore protein FliP
CTTCC	CC	638470	638439	minus	AATAG	1	flagellar type III secretion system pore protein FliP
CATCC	CC	639387	639356	minus	ATTGG	1	flagellar biosynthetic protein FliR
ACACC	CC	639457	639426	minus	GAGTA	1	flagellar biosynthetic protein FliR
AGACC	CC	639975	639944	minus	AATAT	1	flagellar biosynthesis protein FlhB
AGACC	CC	640026	639995	minus	CAAGC	1	flagellar biosynthesis protein FlhB
TTTCC	CC	640191	640160	minus	AGTAT	1	flagellar biosynthesis protein FlhB
TTCGT	GT	640321	640289	minus	GGTCG	1	flagellar biosynthesis protein FlhB
AAATC	TC	640610	640578	minus	AATCT	1	flagellar biosynthesis protein FlhB
AAAAT	AT	640611	640579	minus	AAATC	1	flagellar biosynthesis protein FlhB
GTCCG	CG	641338	641307	minus	ATCTG	1	flagellar filament capping protein FliD
AGTGT	GT	641711	641746	plus	CATTT	1	flagellar filament capping protein FliD
TTGCC	CC	641803	641772	minus	CATGG	1	flagellar filament capping protein FliD
CTTCC	CC	642345	642314	minus	GACCT	1	flagellar filament capping protein FliD
ATCCC	CC	642514	642483	minus	CATTC	1	flagellar filament capping protein FliD
GATCC	CC	642515	642484	minus	CCATT	1	flagellar filament capping protein FliD
TTAAC	AC	642557	642525	minus	TTATG	1	flagellar filament capping protein FliD
GTGCC	CC	642644	642613	minus	TGCGT	1	flagellar filament capping protein FliD
ATGCC	CC	642757	642726	minus	TTGGC	1	other
TTGCC	CC	642811	642780	minus	AGGAG	1	other
TTATC	TC	642925	642893	minus	AACCA	2	flagellar protein FliS
CTACC	CC	642985	642954	minus	TGCTG	1	flagellar protein FliS
CTCCG	CG	643242	643210	minus	TCACC	1	other
TTGCC	CC	643254	643223	minus	TTCGC	1	other
CTAGC	GC	643471	643439	minus	TCTGG	2	AI-2E family transporter
GCTCC	CC	643643	643611	minus	CGAGA	1	AI-2E family transporter
ATTCC	CC	643976	643945	minus	GTCCG	1	AI-2E family transporter
GCGCC	CC	644031	644000	minus	GATGA	1	AI-2E family transporter
GTCCA	CA	644047	644016	minus	AGAAG	2	AI-2E family transporter
AATCC	CC	644169	644138	minus	GATCC	1	AI-2E family transporter
TAGCC	CC	644233	644202	minus	GTGGA	1	AI-2E family transporter
TAGCC	CC	644233	644202	minus	GTGGA	3	AI-2E family transporter
TAACC	CC	644274	644243	minus	GCTCT	1	AI-2E family transporter
TACCG	CG	644394	644363	minus	AAAGA	1	other
TGCCT	CT	644454	644423	minus	ATATC	1	glycosyltransferase
CTACC	CC	644492	644461	minus	ATGCC	1	glycosyltransferase
TCTAC	AC	644493	644461	minus	ATGCC	1	glycosyltransferase
TATCC	CC	644567	644536	minus	ACTGG	1	glycosyltransferase
CGTGC	GC	644652	644619	minus	TGCTA	1	glycosyltransferase
GCACC	CC	644895	644926	plus	ATTGA	1	glycosyltransferase
TTTGC	GC	644898	644866	minus	ATGGC	1	glycosyltransferase
TTTGC	GC	644898	644866	minus	ATGGC	1	glycosyltransferase
AGACC	CC	644973	644942	minus	CATGC	1	glycosyltransferase
ATCCC	CC	645165	645134	minus	CGTAT	1	glycosyltransferase
CAGCC	CC	645182	645151	minus	TTCAT	2	glycosyltransferase
CAGCC	CC	645182	645150	minus	TCATC	1	glycosyltransferase
AACCC	CC	645261	645230	minus	CAAAA	1	glycosyltransferase
TCACC	CC	645471	645439	minus	AATTT	1	glycosyltransferase
GTTCC	CC	645482	645451	minus	TAGAA	1	glycosyltransferase
CAACC	CC	645492	645461	minus	AGATT	1	glycosyltransferase
CAACC	CC	645492	645461	minus	AGATT	4	glycosyltransferase
CAACC	CC	645492	645460	minus	GATTT	1	glycosyltransferase
ACAAC	AC	645493	645461	minus	AGATT	1	glycosyltransferase
GAATC	TC	646093	646124	plus	TTGCA	1	glycosyltransferase
GGAAG	AG	646184	646153	minus	GCGAA	1	glycosyltransferase
TTGCC	CC	646371	646402	plus	GAATA	1	glycosyltransferase
CTGCC	CC	646551	646583	plus	GTTGC	1	glycosyltransferase
CTGCC	CC	646551	646582	plus	TGTTG	1	glycosyltransferase
TGAAT	AT	646638	646670	plus	CCTGT	2	glycosyltransferase
TGACC	CC	646818	646849	plus	TGTTT	1	glycosyltransferase
GCCTT	TT	647036	647067	plus	ATGAA	1	glycosyltransferase
ACCGT	GT	647325	647294	minus	GGAAG	1	glycosyltransferase
CAGCC	CC	648498	648529	plus	TTGTG	1	adenosine deaminase
ACTCC	CC	648939	648970	plus	CATTG	1	adenosine deaminase
CACCC	CC	652790	652759	minus	TGTGC	1	other
TGACC	CC	656587	656618	plus	GAGCA	1	molecular chaperone DnaJ
TTATC	TC	660827	660859	plus	GCGAG	1	hypothetical protein
ATACC	CC	672877	672908	plus	GCTTT	1	nitroreductase family protein
AGCCC	CC	673747	673778	plus	TGTGT	1	other
AACGC	GC	682899	682931	plus	ATTTT	1	histidine kinase
TGGCC	CC	695883	695914	plus	GAGCT	1	hypothetical protein
ATAGC	GC	936735	936767	plus	GGGAC	1	nitronate monooxygenase
TGGCC	CC	1063698	1063667	minus	ATTTC	1	other
CGACC	CC	1068545	1068514	minus	GATTA	1	phosphoribosylaminoimidazolesuccinocarboxamide synthase
ACCTT	TT	1073431	1073400	minus	AATCA	1	CCA tRNA nucleotidyltransferase
CAAGC	GC	1075427	1075396	minus	TAGTC	1	other
TTGAC	AC	1095331	1095362	plus	ATTTC	1	3 [cellulose biosynthesis protein BcsC
ATATG	TG	1242520	1242487	minus	ATGCT	1	hypothetical protein
CTTGA	GA	1242999	1242946	minus	AAGAT	2	sensor histidine kinase
CTTGA	GA	1242999	1242946	minus	AAGAT	1	sensor histidine kinase
CTTCC	CC	1515996	1516027	plus	TTCGG	1	3-deoxy-8-phosphooctulonate synthase
TGGCC	CC	1541187	1541218	plus	GGTGG	1	phenylalanine--tRNA ligase subunit beta
TTCCC	CC	1544388	1544357	minus	GATGA	1	inositol monophosphatase family protein
GCTGC	GC	1590371	1590339	minus	AATCC	1	other
AGAAA	AA	1590945	1590977	plus	GTTCA	1	amidophosphoribosyltransferase
CATCC	CC	1782928	1782959	plus	GATCG	1	other
TTCCA	CA	1859991	1859960	minus	AGAGG	1	TonB-dependent receptor
AAGCC	CC	1863255	1863224	minus	GATAA	1	nitrogenase cofactor biosynthesis protein NifB

### Sheet: pEZ15Asp replicate 3
pEZ15Asp replicate 3_blast_ZM4 Genome_frequency&motif
5'motif	pam	start	end	sstrand	3'motif	frequency
AGAAA	AA	113842	113811	minus	GTTCA	1	other
AGAAA	AA	113962	113931	minus	GTTCA	1	other
TTGCC	CC	116461	116493	plus	ACGGT	1	TonB-dependent receptor
CCGTA	TA	192453	192422	minus	GGTCG	1	other
AAACC	CC	255017	255048	plus	GTTAT	1	TolC family outer membrane protein
GTGCC	CC	289561	289530	minus	CAGCC	1	3 [multidrug efflux RND transporter permease subunit
CATGC	GC	289789	289757	minus	TTTTT	2	3 [multidrug efflux RND transporter permease subunit
CGCCC	CC	290448	290417	minus	ACGCG	1	3 [multidrug efflux RND transporter permease subunit
ATGCC	CC	290753	290722	minus	GCTTA	1	3 [multidrug efflux RND transporter permease subunit
AATTC	TC	290823	290792	minus	CTATT	1	3 [multidrug efflux RND transporter permease subunit
ACCCC	CC	292273	292304	plus	CTTGC	1	4 [efflux transporter outer membrane subunit
TCTCC	CC	292845	292876	plus	CTTTT	1	4 [efflux transporter outer membrane subunit
ATCCC	CC	316951	316920	minus	ACCAT	1	cardiolipin synthase
GCTGC	GC	331809	331776	minus	TTTAT	1	thiamine phosphate synthase
AAGTT	TT	339580	339547	minus	GAATA	1	metalloprotease TldD
CCGTT	TT	340442	340474	plus	TACAT	1	other
AAACC	CC	545865	545834	minus	GCTCC	1	polyribonucleotide nucleotidyltransferase
ACTAC	AC	578876	578844	minus	CGATC	1	AAA family ATPase
CAGAC	AC	622682	622650	minus	GGTGC	1	FliA/WhiG family RNA polymerase sigma factor
GACCG	CG	622981	623012	plus	TTTTA	1	other
AAGCC	CC	629887	629856	minus	ACCAA	1	flagellar motor switch protein FliG
TAACC	CC	632390	632421	plus	GATAA	1	FliI/YscN family ATPase
TCATT	TT	634352	634319	minus	CTCGA	1	flagellar hook-length control protein FliK
TTTCC	CC	636736	636767	plus	TAGGT	1	flagellar motor switch protein FliM
CTACC	CC	636979	636948	minus	GCCCC	1	flagellar motor switch protein FliM
TATCC	CC	637411	637380	minus	CGGCC	1	flagellar motor switch protein FliN
CTTCC	CC	638470	638439	minus	AATAG	1	flagellar type III secretion system pore protein FliP
ACACC	CC	639457	639426	minus	GAGTA	1	flagellar biosynthetic protein FliR
AGACC	CC	639975	639944	minus	AATAT	1	flagellar biosynthesis protein FlhB
AGACC	CC	640026	639995	minus	CAAGC	1	flagellar biosynthesis protein FlhB
AAATC	TC	640610	640578	minus	AATCT	1	flagellar biosynthesis protein FlhB
AAAAT	AT	640611	640579	minus	AAATC	1	flagellar biosynthesis protein FlhB
GTCCG	CG	641338	641307	minus	ATCTG	1	flagellar filament capping protein FliD
AGTGT	GT	641711	641746	plus	CATTT	1	flagellar filament capping protein FliD
CTTCC	CC	642345	642314	minus	GACCT	1	flagellar filament capping protein FliD
TTAAC	AC	642557	642525	minus	TTATG	1	flagellar filament capping protein FliD
GTGCC	CC	642644	642613	minus	TGCGT	1	flagellar filament capping protein FliD
TTATC	TC	642925	642893	minus	AACCA	2	flagellar protein FliS
CTACC	CC	642985	642954	minus	TGCTG	1	flagellar protein FliS
TTGCC	CC	643254	643223	minus	TTCGC	1	other
GTCCA	CA	644047	644016	minus	AGAAG	2	AI-2E family transporter
TAGCC	CC	644233	644202	minus	GTGGA	3	AI-2E family transporter
TAACC	CC	644274	644243	minus	GCTCT	1	AI-2E family transporter
TTTGC	GC	644898	644866	minus	ATGGC	1	glycosyltransferase
AACCC	CC	645261	645230	minus	CAAAA	1	glycosyltransferase
TCACC	CC	645471	645439	minus	AATTT	1	glycosyltransferase
GTTCC	CC	645482	645451	minus	TAGAA	1	glycosyltransferase
CAACC	CC	645492	645461	minus	AGATT	4	glycosyltransferase
CAACC	CC	645492	645460	minus	GATTT	1	glycosyltransferase
ACAAC	AC	645493	645461	minus	AGATT	1	glycosyltransferase
GAATC	TC	646093	646124	plus	TTGCA	1	glycosyltransferase
CTGCC	CC	646551	646583	plus	GTTGC	1	glycosyltransferase
CTGCC	CC	646551	646582	plus	TGTTG	1	glycosyltransferase
GCCTT	TT	647036	647067	plus	ATGAA	1	glycosyltransferase
TGACC	CC	656587	656618	plus	GAGCA	1	molecular chaperone DnaJ
AGCCC	CC	673747	673778	plus	TGTGT	1	other
TGGCC	CC	695883	695914	plus	GAGCT	1	hypothetical protein
ATAGC	GC	936735	936767	plus	GGGAC	1	nitronate monooxygenase
TGGCC	CC	1063698	1063667	minus	ATTTC	1	other
CGACC	CC	1068545	1068514	minus	GATTA	1	phosphoribosylaminoimidazolesuccinocarboxamide synthase
TTGAC	AC	1095331	1095362	plus	ATTTC	1	3 [cellulose biosynthesis protein BcsC
ATATG	TG	1242520	1242487	minus	ATGCT	1	hypothetical protein
CTTGA	GA	1242999	1242946	minus	AAGAT	1	sensor histidine kinase
TTCCA	CA	1859991	1859960	minus	AGAGG	1	TonB-dependent receptor
